# Generalized Hidden Markov Models for Phylogenetic Comparative Datasets

**DOI:** 10.1101/2020.07.18.209874

**Authors:** James D. Boyko, Jeremy M. Beaulieu

**Affiliations:** Department of Biological Sciences, University of Arkansas, Fayetteville, AR, 72701, USA

**Keywords:** ancestral state reconstruction, discrete character evolution, hidden Markov models, hidden states, stochastic map

## Abstract

1. Hidden Markov models (HMM) have emerged as an important tool for understanding the evolution of characters that take on discrete states. Their flexibility and biological sensibility make them appealing for many phylogenetic comparative applications.
2. Previously available packages placed unnecessary limits on the number of observed and hidden states that can be considered when estimating transition rates and inferring ancestral states on a phylogeny.
3. To address these issues, we expanded the capabilities of the R package `corHMM` to handle *n*-state and *n*-character problems and provide users with a streamlined set of functions to create custom HMMs for any biological question of arbitrary complexity.
4. We show that increasing the number of observed states increases the accuracy of ancestral state reconstruction. We also explore the conditions for when an HMM is most effective, finding that an HMM is an appropriate model when the degree of rate heterogeneity is moderate to high.
5. Finally, we demonstrate the importance of these generalizations by reconstructing the phyllotaxy of the ancestral angiosperm flower. Partially contradicting previous results, we find the most likely state to be a whorled perianth, whorled androecium, whorled gynoecium. The difference between our analysis and previous studies was that our modeling explicitly allowed for the correlated evolution of several flower characters.
