## Supplementary material for "Generalized Hidden Markov Models for Phylogenetic Comparative Datasets": Modeling results

### Sheet: Info
This excel sheet contains the summary tables for all models run for each of the three datasets
Tab 1: General Info
Tab 2: All polymorphic and unknown taxa removed
Tab 3: Polymorphic species included, but unknown taxa removed
Tab 4: All species included
Note: When we say "unknown taxa" we mean that at least one of the states of that species is unknown
Tab 1 Legend:	Perianth	Androecium	Gynoecium
(1R1) & (1R2)	whorled	whorled	whorled
(2R1) & (2R2)	wholed	spiral	spiral
(3R1) & (3R2)	spiral	whorled	whorled
(4R1) & (4R2)	spiral	spiral	spiral
Tab 2 Legend:	Perianth	Androecium	Gynoecium
(1R1) & (1R2)	whorled	whorled	whorled
(2R1) & (2R2)	whorled	whorled	spiral
(3R1) & (3R2)	whorled	spiral	whorled
(4R1) & (4R2)	whorled	spiral	spiral
(5R1) & (5R2)	spiral	whorled	whorled
(6R1) & (6R2)	spiral	whorled	spiral
(7R1) & (7R2)	spiral	spiral	whorled
(8R1) & (8R2)	spiral	spiral	spiral
Tab 3 Legend:	Perianth	Androecium	Gynoecium
(1R1) & (1R2)	whorled	whorled	whorled
(2R1) & (2R2)	whorled	whorled	spiral
(3R1) & (3R2)	whorled	spiral	whorled
(4R1) & (4R2)	whorled	spiral	spiral
(5R1) & (5R2)	spiral	whorled	whorled
(6R1) & (6R2)	spiral	whorled	spiral
(7R1) & (7R2)	spiral	spiral	whorled
(8R1) & (8R2)	spiral	spiral	spiral

### Sheet: NoPoly&NoUnknown
	k.rate	AICc	AICcWt	MeanRate	ASR
ER	1	99.95	0.04	<0.01	(1,R1) 98%
SYM	6	100.59	0.03	<0.01	(1,R1) 98%
ARD	12	98.82	0.07	<0.01	(3,R1) 100%
ER/ER	4	93.71	0.86	<0.01	(1,R2) 91%
SYM/SYM	14	104.06	<0.01	<0.01	(1,R2) 90%
ER/ARD	15	104.48	<0.01	<0.01	(4,R2) 93%
ARD/ARD	26	128.79	<0.01	<0.01	(3,R1) 99%

### Sheet: Poly&NoUnknown
Model	Dual Transitions	AICc	AICcWt	MeanRate	ASR	k.rate
ER	FALSE	208.44	<0.01	<0.01	(1,R1) 93%	1
SYM	FALSE	138.25	<0.01	16.67	(1,R1) 99%	12
ARD	FALSE	125.53	<0.01	13.56	(5,R1) 100%	24
ER/ER	FALSE	118.06	0.01	37.52	(1,R2) 63%	4
SYM/SYM	FALSE	147.3	<0.01	6.25	(1,R2) 93%	26
ER/ARD	FALSE	132.6	<0.01	4.72	(8,R2) 87%	27
ARD/ARD	FALSE	191.76	<0.01	13.58	(4,R1) 82%	50
ER	TRUE	115.2	0.06	<0.01	(1,R1) 97%	1
SYM	TRUE	193.77	<0.01	5.51	(5,R1) 100%	50
ARD	TRUE	212.59	<0.01	16.36	(5,R1) 100%	56
ER/ER	TRUE	109.72	0.93	<0.01	(1,R2) 91%	4
SYM/SYM	TRUE	383.59	<0.01	5.47	(8,R1) 92%	102
ER/ARD	TRUE	220.93	<0.01	3.13	(8,R2) 93%	59
ARD/ARD	TRUE	443.07	<0.01	10.76	(4,R1) 86%	114

### Sheet: Poly&Unknown
	k.rate	AICc	AICcWt	MeanRate	ASR
No dual transitions
ER	1	322.91	<0.01	<0.01	(1,R1) 93%
SYM	12	248.08	<0.01	16.67	(1,R1) 99%
ARD	24	231.28	0.01	15.56	(7,R1) 58%
ER/ER	4	234.55	<0.01	37.73	(1,R2) 97%
SYM/SYM	26	250.65	<0.01	12.45	(1,R2) 93%
ER/ARD	27	237.47	<0.01	17.44	(7,R2) 55%
ARD/ARD	50	282.92	<0.01	11.1	(8,R1) 82%
Dual transitions
ER	1	228.27	0.04	<0.01	(1,R1) 97%
SYM	50	287.89	<0.01	17.4	(5,R1) 99%
ARD	56	302.98	<0.01	20.36	(7,R1) 97%
ER/ER	4	221.73	0.95	<0.01	(1,R2) 93%
SYM/SYM	102	410.48	<0.01	4.98	(8,R2) 88%
ER/ARD	59	309.76	<0.01	11.71	(2,R1) 90%
ARD/ARD	114	445.36	<0.01	5.99	(8,R1) 76%
