## Supplementary material for "Generalized Hidden Markov Models for Phylogenetic Comparative Datasets": Full rate matrices

### Sheet: Info
This excel sheet contains the parameter estimates for all models run for each of the three datasets
Tab 1: General Info
Tab 2: All polymorphic and unknown taxa removed
Tab 3: Polymorphic species included, but unknown taxa removed
Tab 4: All species included
Note: When we say "unknown taxa" we mean that at least one of the states of that species is unknown
Tab 1 Legend:	Perianth	Androecium	Gynoecium
(1R1) & (1R2)	whorled	whorled	whorled
(2R1) & (2R2)	wholed	spiral	spiral
(3R1) & (3R2)	spiral	whorled	whorled
(4R1) & (4R2)	spiral	spiral	spiral
Tab 2 Legend:	Perianth	Androecium	Gynoecium
(1R1) & (1R2)	whorled	whorled	whorled
(2R1) & (2R2)	whorled	whorled	spiral
(3R1) & (3R2)	whorled	spiral	whorled
(4R1) & (4R2)	whorled	spiral	spiral
(5R1) & (5R2)	spiral	whorled	whorled
(6R1) & (6R2)	spiral	whorled	spiral
(7R1) & (7R2)	spiral	spiral	whorled
(8R1) & (8R2)	spiral	spiral	spiral
Tab 3 Legend:	Perianth	Androecium	Gynoecium
(1R1) & (1R2)	whorled	whorled	whorled
(2R1) & (2R2)	whorled	whorled	spiral
(3R1) & (3R2)	whorled	spiral	whorled
(4R1) & (4R2)	whorled	spiral	spiral
(5R1) & (5R2)	spiral	whorled	whorled
(6R1) & (6R2)	spiral	whorled	spiral
(7R1) & (7R2)	spiral	spiral	whorled
(8R1) & (8R2)	spiral	spiral	spiral

### Sheet: NoPoly&NoUnknown
ER	~	~	~	~	~	~	~	~
	(1,R1)	(2,R1)	(3,R1)	(4,R1)	!	!	!	!
(1,R1)	NA	<0.01	<0.01	<0.01	!	!	!	!
(2,R1)	<0.01	NA	<0.01	<0.01	!	!	!	!
(3,R1)	<0.01	<0.01	NA	<0.01	!	!	!	!
(4,R1)	<0.01	<0.01	<0.01	NA	!	!	!	!
SYM	~	~	~	~	~	~	~	~
	(1,R1)	(2,R1)	(3,R1)	(4,R1)	!	!	!	!
(1,R1)	NA	<0.01	<0.01	<0.01	!	!	!	!
(2,R1)	<0.01	NA	<0.01	<0.01	!	!	!	!
(3,R1)	<0.01	<0.01	NA	<0.01	!	!	!	!
(4,R1)	<0.01	<0.01	<0.01	NA	!	!	!	!
ARD	~	~	~	~	~	~	~	~
	(1,R1)	(2,R1)	(3,R1)	(4,R1)	!	!	!	!
(1,R1)	NA	<0.01	<0.01	<0.01	!	!	!	!
(2,R1)	<0.01	NA	<0.01	<0.01	!	!	!	!
(3,R1)	0.03	<0.01	NA	0.01	!	!	!	!
(4,R1)	<0.01	<0.01	<0.01	NA	!	!	!	!
ER/ER	~	~	~	~	~	~	~	~
	(1,R1)	(2,R1)	(3,R1)	(4,R1)	(1,R2)	(2,R2)	(3,R2)	(4,R2)
(1,R1)	NA	<0.01	<0.01	<0.01	<0.01	NA	NA	NA
(2,R1)	<0.01	NA	<0.01	<0.01	NA	<0.01	NA	NA
(3,R1)	<0.01	<0.01	NA	<0.01	NA	NA	<0.01	NA
(4,R1)	<0.01	<0.01	<0.01	NA	NA	NA	NA	<0.01
(1,R2)	0.03	NA	NA	NA	NA	<0.01	<0.01	<0.01
(2,R2)	NA	0.03	NA	NA	<0.01	NA	<0.01	<0.01
(3,R2)	NA	NA	0.03	NA	<0.01	<0.01	NA	<0.01
(4,R2)	NA	NA	NA	0.03	<0.01	<0.01	<0.01	NA
SYM/SYM	~	~	~	~	~	~	~	~
	(1,R1)	(2,R1)	(3,R1)	(4,R1)	(1,R2)	(2,R2)	(3,R2)	(4,R2)
(1,R1)	NA	<0.01	<0.01	<0.01	<0.01	NA	NA	NA
(2,R1)	<0.01	NA	<0.01	<0.01	NA	<0.01	NA	NA
(3,R1)	<0.01	<0.01	NA	<0.01	NA	NA	<0.01	NA
(4,R1)	<0.01	<0.01	<0.01	NA	NA	NA	NA	<0.01
(1,R2)	0.02	NA	NA	NA	NA	<0.01	<0.01	0.02
(2,R2)	NA	0.02	NA	NA	<0.01	NA	<0.01	<0.01
(3,R2)	NA	NA	0.02	NA	<0.01	<0.01	NA	<0.01
(4,R2)	NA	NA	NA	0.02	0.02	<0.01	<0.01	NA
ER/ARD	~	~	~	~	~	~	~	~
	(1,R1)	(2,R1)	(3,R1)	(4,R1)	(1,R2)	(2,R2)	(3,R2)	(4,R2)
(1,R1)	NA	<0.01	<0.01	<0.01	0.01	NA	NA	NA
(2,R1)	<0.01	NA	<0.01	<0.01	NA	0.01	NA	NA
(3,R1)	<0.01	<0.01	NA	<0.01	NA	NA	0.01	NA
(4,R1)	<0.01	<0.01	<0.01	NA	NA	NA	NA	0.01
(1,R2)	0.02	NA	NA	NA	NA	<0.01	<0.01	<0.01
(2,R2)	NA	0.02	NA	NA	<0.01	NA	<0.01	<0.01
(3,R2)	NA	NA	0.02	NA	<0.01	<0.01	NA	<0.01
(4,R2)	NA	NA	NA	0.02	0.02	<0.01	<0.01	NA
ARD/ARD	~	~	~	~	~	~	~	~
	(1,R1)	(2,R1)	(3,R1)	(4,R1)	(1,R2)	(2,R2)	(3,R2)	(4,R2)
(1,R1)	NA	<0.01	<0.01	<0.01	<0.01	NA	NA	NA
(2,R1)	<0.01	NA	<0.01	<0.01	NA	<0.01	NA	NA
(3,R1)	0.03	<0.01	NA	0.02	NA	NA	<0.01	NA
(4,R1)	<0.01	<0.01	<0.01	NA	NA	NA	NA	<0.01
(1,R2)	<0.01	NA	NA	NA	NA	<0.01	<0.01	<0.01
(2,R2)	NA	<0.01	NA	NA	<0.01	NA	<0.01	<0.01
(3,R2)	NA	NA	<0.01	NA	<0.01	<0.01	NA	<0.01
(4,R2)	NA	NA	NA	<0.01	<0.01	0.04	<0.01	NA
	~	~	~	~	~	~	~	~

### Sheet: Poly&NoUnknown
No Dual Transitions Allowed
ER	~	~	~	~	~	~	~	~	~	~	~	~	~	~	~	~
	(1,R1)	(2,R1)	(3,R1)	(4,R1)	(5,R1)	(6,R1)	(7,R1)	(8,R1)	!	!	!	!	!	!	!	!
(1,R1)	NA	<0.01	<0.01	NA	<0.01	NA	NA	NA	!	!	!	!	!	!	!	!
(2,R1)	<0.01	NA	NA	<0.01	NA	<0.01	NA	NA	!	!	!	!	!	!	!	!
(3,R1)	<0.01	NA	NA	<0.01	NA	NA	<0.01	NA	!	!	!	!	!	!	!	!
(4,R1)	NA	<0.01	<0.01	NA	NA	NA	NA	<0.01	!	!	!	!	!	!	!	!
(5,R1)	<0.01	NA	NA	NA	NA	<0.01	<0.01	NA	!	!	!	!	!	!	!	!
(6,R1)	NA	<0.01	NA	NA	<0.01	NA	NA	<0.01	!	!	!	!	!	!	!	!
(7,R1)	NA	NA	<0.01	NA	<0.01	NA	NA	<0.01	!	!	!	!	!	!	!	!
(8,R1)	NA	NA	NA	<0.01	NA	<0.01	<0.01	NA	!	!	!	!	!	!	!	!
SYM	~	~	~	~	~	~	~	~	~	~	~	~	~	~	~	~
	(1,R1)	(2,R1)	(3,R1)	(4,R1)	(5,R1)	(6,R1)	(7,R1)	(8,R1)	!	!	!	!	!	!	!	!
(1,R1)	NA	<0.01	<0.01	NA	<0.01	NA	NA	NA	!	!	!	!	!	!	!	!
(2,R1)	<0.01	NA	NA	<0.01	NA	<0.01	NA	NA	!	!	!	!	!	!	!	!
(3,R1)	<0.01	NA	NA	100	NA	NA	<0.01	NA	!	!	!	!	!	!	!	!
(4,R1)	NA	<0.01	100	NA	NA	NA	NA	100	!	!	!	!	!	!	!	!
(5,R1)	<0.01	NA	NA	NA	NA	<0.01	<0.01	NA	!	!	!	!	!	!	!	!
(6,R1)	NA	<0.01	NA	NA	<0.01	NA	NA	<0.01	!	!	!	!	!	!	!	!
(7,R1)	NA	NA	<0.01	NA	<0.01	NA	NA	<0.01	!	!	!	!	!	!	!	!
(8,R1)	NA	NA	NA	100	NA	<0.01	<0.01	NA	!	!	!	!	!	!	!	!
ARD	~	~	~	~	~	~	~	~	~	~	~	~	~	~	~	~
	(1,R1)	(2,R1)	(3,R1)	(4,R1)	(5,R1)	(6,R1)	(7,R1)	(8,R1)	!	!	!	!	!	!	!	!
(1,R1)	NA	<0.01	<0.01	NA	<0.01	NA	NA	NA	!	!	!	!	!	!	!	!
(2,R1)	<0.01	NA	NA	0.02	NA	24.75	NA	NA	!	!	!	!	!	!	!	!
(3,R1)	100	NA	NA	<0.01	NA	NA	<0.01	NA	!	!	!	!	!	!	!	!
(4,R1)	NA	<0.01	<0.01	NA	NA	NA	NA	<0.01	!	!	!	!	!	!	!	!
(5,R1)	0.03	NA	NA	NA	NA	0.01	<0.01	NA	!	!	!	!	!	!	!	!
(6,R1)	NA	99.95	NA	NA	<0.01	NA	NA	0.55	!	!	!	!	!	!	!	!
(7,R1)	NA	NA	100	NA	<0.01	NA	NA	<0.01	!	!	!	!	!	!	!	!
(8,R1)	NA	NA	NA	<0.01	NA	<0.01	<0.01	NA	!	!	!	!	!	!	!	!
ER/ER	~	~	~	~	~	~	~	~	~	~	~	~	~	~	~	~
	(1,R1)	(2,R1)	(3,R1)	(4,R1)	(5,R1)	(6,R1)	(7,R1)	(8,R1)	(1,R2)	(2,R2)	(3,R2)	(4,R2)	(5,R2)	(6,R2)	(7,R2)	(8,R2)
(1,R1)	NA	100	100	NA	100	NA	NA	NA	0.2	NA	NA	NA	NA	NA	NA	NA
(2,R1)	100	NA	NA	100	NA	100	NA	NA	NA	0.2	NA	NA	NA	NA	NA	NA
(3,R1)	100	NA	NA	100	NA	NA	100	NA	NA	NA	0.2	NA	NA	NA	NA	NA
(4,R1)	NA	100	100	NA	NA	NA	NA	100	NA	NA	NA	0.2	NA	NA	NA	NA
(5,R1)	100	NA	NA	NA	NA	100	100	NA	NA	NA	NA	NA	0.2	NA	NA	NA
(6,R1)	NA	100	NA	NA	100	NA	NA	100	NA	NA	NA	NA	NA	0.2	NA	NA
(7,R1)	NA	NA	100	NA	100	NA	NA	100	NA	NA	NA	NA	NA	NA	0.2	NA
(8,R1)	NA	NA	NA	100	NA	100	100	NA	NA	NA	NA	NA	NA	NA	NA	0.2
(1,R2)	<0.01	NA	NA	NA	NA	NA	NA	NA	NA	<0.01	<0.01	NA	<0.01	NA	NA	NA
(2,R2)	NA	<0.01	NA	NA	NA	NA	NA	NA	<0.01	NA	NA	<0.01	NA	<0.01	NA	NA
(3,R2)	NA	NA	<0.01	NA	NA	NA	NA	NA	<0.01	NA	NA	<0.01	NA	NA	<0.01	NA
(4,R2)	NA	NA	NA	<0.01	NA	NA	NA	NA	NA	<0.01	<0.01	NA	NA	NA	NA	<0.01
(5,R2)	NA	NA	NA	NA	<0.01	NA	NA	NA	<0.01	NA	NA	NA	NA	<0.01	<0.01	NA
(6,R2)	NA	NA	NA	NA	NA	<0.01	NA	NA	NA	<0.01	NA	NA	<0.01	NA	NA	<0.01
(7,R2)	NA	NA	NA	NA	NA	NA	<0.01	NA	NA	NA	<0.01	NA	<0.01	NA	NA	<0.01
(8,R2)	NA	NA	NA	NA	NA	NA	NA	<0.01	NA	NA	NA	<0.01	NA	<0.01	<0.01	NA
SYM/SYM	~	~	~	~	~	~	~	~	~	~	~	~	~	~	~	~
	(1,R1)	(2,R1)	(3,R1)	(4,R1)	(5,R1)	(6,R1)	(7,R1)	(8,R1)	(1,R2)	(2,R2)	(3,R2)	(4,R2)	(5,R2)	(6,R2)	(7,R2)	(8,R2)
(1,R1)	NA	<0.01	<0.01	NA	<0.01	NA	NA	NA	<0.01	NA	NA	NA	NA	NA	NA	NA
(2,R1)	<0.01	NA	NA	<0.01	NA	<0.01	NA	NA	NA	<0.01	NA	NA	NA	NA	NA	NA
(3,R1)	<0.01	NA	NA	<0.01	NA	NA	<0.01	NA	NA	NA	<0.01	NA	NA	NA	NA	NA
(4,R1)	NA	<0.01	<0.01	NA	NA	NA	NA	<0.01	NA	NA	NA	<0.01	NA	NA	NA	NA
(5,R1)	<0.01	NA	NA	NA	NA	<0.01	<0.01	NA	NA	NA	NA	NA	<0.01	NA	NA	NA
(6,R1)	NA	<0.01	NA	NA	<0.01	NA	NA	<0.01	NA	NA	NA	NA	NA	<0.01	NA	NA
(7,R1)	NA	NA	<0.01	NA	<0.01	NA	NA	<0.01	NA	NA	NA	NA	NA	NA	<0.01	NA
(8,R1)	NA	NA	NA	<0.01	NA	<0.01	<0.01	NA	NA	NA	NA	NA	NA	NA	NA	<0.01
(1,R2)	0.03	NA	NA	NA	NA	NA	NA	NA	NA	<0.01	0.02	NA	<0.01	NA	NA	NA
(2,R2)	NA	0.03	NA	NA	NA	NA	NA	NA	<0.01	NA	NA	<0.01	NA	<0.01	NA	NA
(3,R2)	NA	NA	0.03	NA	NA	NA	NA	NA	0.02	NA	NA	100	NA	NA	<0.01	NA
(4,R2)	NA	NA	NA	0.03	NA	NA	NA	NA	NA	<0.01	100	NA	NA	NA	NA	100
(5,R2)	NA	NA	NA	NA	0.03	NA	NA	NA	<0.01	NA	NA	NA	NA	<0.01	<0.01	NA
(6,R2)	NA	NA	NA	NA	NA	0.03	NA	NA	NA	<0.01	NA	NA	<0.01	NA	NA	<0.01
(7,R2)	NA	NA	NA	NA	NA	NA	0.03	NA	NA	NA	<0.01	NA	<0.01	NA	NA	<0.01
(8,R2)	NA	NA	NA	NA	NA	NA	NA	0.03	NA	NA	NA	100	NA	<0.01	<0.01	NA
ER/ARD	~	~	~	~	~	~	~	~	~	~	~	~	~	~	~	~
	(1,R1)	(2,R1)	(3,R1)	(4,R1)	(5,R1)	(6,R1)	(7,R1)	(8,R1)	(1,R2)	(2,R2)	(3,R2)	(4,R2)	(5,R2)	(6,R2)	(7,R2)	(8,R2)
(1,R1)	NA	<0.01	<0.01	NA	<0.01	NA	NA	NA	0.01	NA	NA	NA	NA	NA	NA	NA
(2,R1)	<0.01	NA	NA	<0.01	NA	<0.01	NA	NA	NA	0.01	NA	NA	NA	NA	NA	NA
(3,R1)	<0.01	NA	NA	<0.01	NA	NA	<0.01	NA	NA	NA	0.01	NA	NA	NA	NA	NA
(4,R1)	NA	<0.01	<0.01	NA	NA	NA	NA	<0.01	NA	NA	NA	0.01	NA	NA	NA	NA
(5,R1)	<0.01	NA	NA	NA	NA	<0.01	<0.01	NA	NA	NA	NA	NA	0.01	NA	NA	NA
(6,R1)	NA	<0.01	NA	NA	<0.01	NA	NA	<0.01	NA	NA	NA	NA	NA	0.01	NA	NA
(7,R1)	NA	NA	<0.01	NA	<0.01	NA	NA	<0.01	NA	NA	NA	NA	NA	NA	0.01	NA
(8,R1)	NA	NA	NA	<0.01	NA	<0.01	<0.01	NA	NA	NA	NA	NA	NA	NA	NA	0.01
(1,R2)	0.02	NA	NA	NA	NA	NA	NA	NA	NA	<0.01	<0.01	NA	<0.01	NA	NA	NA
(2,R2)	NA	0.02	NA	NA	NA	NA	NA	NA	99.29	NA	NA	<0.01	NA	<0.01	NA	NA
(3,R2)	NA	NA	0.02	NA	NA	NA	NA	NA	100	NA	NA	2.34	NA	NA	<0.01	NA
(4,R2)	NA	NA	NA	0.02	NA	NA	NA	NA	NA	<0.01	<0.01	NA	NA	NA	NA	<0.01
(5,R2)	NA	NA	NA	NA	0.02	NA	NA	NA	<0.01	NA	NA	NA	NA	<0.01	<0.01	NA
(6,R2)	NA	NA	NA	NA	NA	0.02	NA	NA	NA	<0.01	NA	NA	<0.01	NA	NA	0.21
(7,R2)	NA	NA	NA	NA	NA	NA	0.02	NA	NA	NA	100	NA	<0.01	NA	NA	<0.01
(8,R2)	NA	NA	NA	NA	NA	NA	NA	0.02	NA	NA	NA	<0.01	NA	<0.01	0.02	NA
ARD/ARD	~	~	~	~	~	~	~	~	~	~	~	~	~	~	~	~
	(1,R1)	(2,R1)	(3,R1)	(4,R1)	(5,R1)	(6,R1)	(7,R1)	(8,R1)	(1,R2)	(2,R2)	(3,R2)	(4,R2)	(5,R2)	(6,R2)	(7,R2)	(8,R2)
(1,R1)	NA	<0.01	<0.01	NA	<0.01	NA	NA	NA	<0.01	NA	NA	NA	NA	NA	NA	NA
(2,R1)	100	NA	NA	89.97	NA	<0.01	NA	NA	NA	<0.01	NA	NA	NA	NA	NA	NA
(3,R1)	<0.01	NA	NA	22.3	NA	NA	99.64	NA	NA	NA	<0.01	NA	NA	NA	NA	NA
(4,R1)	NA	0.06	<0.01	NA	NA	NA	NA	0.02	NA	NA	NA	<0.01	NA	NA	NA	NA
(5,R1)	<0.01	NA	NA	NA	NA	<0.01	0.13	NA	NA	NA	NA	NA	<0.01	NA	NA	NA
(6,R1)	NA	100	NA	NA	<0.01	NA	NA	<0.01	NA	NA	NA	NA	NA	<0.01	NA	NA
(7,R1)	NA	NA	1.44	NA	<0.01	NA	NA	<0.01	NA	NA	NA	NA	NA	NA	<0.01	NA
(8,R1)	NA	NA	NA	<0.01	NA	<0.01	<0.01	NA	NA	NA	NA	NA	NA	NA	NA	<0.01
(1,R2)	<0.01	NA	NA	NA	NA	NA	NA	NA	NA	<0.01	<0.01	NA	<0.01	NA	NA	NA
(2,R2)	NA	<0.01	NA	NA	NA	NA	NA	NA	99.52	NA	NA	<0.01	NA	<0.01	NA	NA
(3,R2)	NA	NA	<0.01	NA	NA	NA	NA	NA	<0.01	NA	NA	100	NA	NA	20.45	NA
(4,R2)	NA	NA	NA	<0.01	NA	NA	NA	NA	NA	<0.01	<0.01	NA	NA	NA	NA	<0.01
(5,R2)	NA	NA	NA	NA	<0.01	NA	NA	NA	<0.01	NA	NA	NA	NA	<0.01	<0.01	NA
(6,R2)	NA	NA	NA	NA	NA	<0.01	NA	NA	NA	99.05	NA	NA	<0.01	NA	NA	<0.01
(7,R2)	NA	NA	NA	NA	NA	NA	<0.01	NA	NA	NA	100	NA	<0.01	NA	NA	36.69
(8,R2)	NA	NA	NA	NA	NA	NA	NA	<0.01	NA	NA	NA	<0.01	NA	<0.01	0.05	NA
Dual Transitions Allowed
ER	~	~	~	~	~	~	~	~	~	~	~	~	~	~	~	~
	(1,R1)	(2,R1)	(3,R1)	(4,R1)	(5,R1)	(6,R1)	(7,R1)	(8,R1)	!	!	!	!	!	!	!	!
(1,R1)	NA	<0.01	<0.01	<0.01	<0.01	<0.01	<0.01	<0.01	!	!	!	!	!	!	!	!
(2,R1)	<0.01	NA	<0.01	<0.01	<0.01	<0.01	<0.01	<0.01	!	!	!	!	!	!	!	!
(3,R1)	<0.01	<0.01	NA	<0.01	<0.01	<0.01	<0.01	<0.01	!	!	!	!	!	!	!	!
(4,R1)	<0.01	<0.01	<0.01	NA	<0.01	<0.01	<0.01	<0.01	!	!	!	!	!	!	!	!
(5,R1)	<0.01	<0.01	<0.01	<0.01	NA	<0.01	<0.01	<0.01	!	!	!	!	!	!	!	!
(6,R1)	<0.01	<0.01	<0.01	<0.01	<0.01	NA	<0.01	<0.01	!	!	!	!	!	!	!	!
(7,R1)	<0.01	<0.01	<0.01	<0.01	<0.01	<0.01	NA	<0.01	!	!	!	!	!	!	!	!
(8,R1)	<0.01	<0.01	<0.01	<0.01	<0.01	<0.01	<0.01	NA	!	!	!	!	!	!	!	!
SYM	~	~	~	~	~	~	~	~	~	~	~	~	~	~	~	~
	(1,R1)	(2,R1)	(3,R1)	(4,R1)	(5,R1)	(6,R1)	(7,R1)	(8,R1)	!	!	!	!	!	!	!	!
(1,R1)	NA	<0.01	<0.01	<0.01	<0.01	<0.01	<0.01	<0.01	!	!	!	!	!	!	!	!
(2,R1)	<0.01	NA	<0.01	26.01	<0.01	100	<0.01	<0.01	!	!	!	!	!	!	!	!
(3,R1)	<0.01	<0.01	NA	0.02	<0.01	<0.01	<0.01	0.11	!	!	!	!	!	!	!	!
(4,R1)	<0.01	<0.01	<0.01	NA	<0.01	<0.01	<0.01	<0.01	!	!	!	!	!	!	!	!
(5,R1)	<0.01	<0.01	0.01	<0.01	NA	0.1	<0.01	<0.01	!	!	!	!	!	!	!	!
(6,R1)	26.01	<0.01	8.39	<0.01	31.58	NA	16.58	<0.01	!	!	!	!	!	!	!	!
(7,R1)	0.02	<0.01	<0.01	<0.01	100	<0.01	NA	<0.01	!	!	!	!	!	!	!	!
(8,R1)	<0.01	<0.01	<0.01	<0.01	<0.01	<0.01	<0.01	NA	!	!	!	!	!	!	!	!
ARD	~	~	~	~	~	~	~	~	~	~	~	~	~	~	~	~
	(1,R1)	(2,R1)	(3,R1)	(4,R1)	(5,R1)	(6,R1)	(7,R1)	(8,R1)	!	!	!	!	!	!	!	!
(1,R1)	NA	<0.01	<0.01	<0.01	<0.01	<0.01	<0.01	<0.01	!	!	!	!	!	!	!	!
(2,R1)	<0.01	NA	67.3	1.16	12.45	100	<0.01	<0.01	!	!	!	!	!	!	!	!
(3,R1)	<0.01	100	NA	15.08	24.28	<0.01	54.8	<0.01	!	!	!	!	!	!	!	!
(4,R1)	<0.01	<0.01	<0.01	NA	<0.01	<0.01	<0.01	<0.01	!	!	!	!	!	!	!	!
(5,R1)	0.03	0.02	<0.01	<0.01	NA	<0.01	<0.01	<0.01	!	!	!	!	!	!	!	!
(6,R1)	<0.01	50.64	<0.01	<0.01	33.57	NA	96.01	100	!	!	!	!	!	!	!	!
(7,R1)	<0.01	61.61	100	<0.01	<0.01	99	NA	<0.01	!	!	!	!	!	!	!	!
(8,R1)	<0.01	<0.01	<0.01	<0.01	<0.01	<0.01	<0.01	NA	!	!	!	!	!	!	!	!
ER/ER	~	~	~	~	~	~	~	~	~	~	~	~	~	~	~	~
	(1,R1)	(2,R1)	(3,R1)	(4,R1)	(5,R1)	(6,R1)	(7,R1)	(8,R1)	(1,R2)	(2,R2)	(3,R2)	(4,R2)	(5,R2)	(6,R2)	(7,R2)	(8,R2)
(1,R1)	NA	<0.01	<0.01	<0.01	<0.01	<0.01	<0.01	<0.01	<0.01	NA	NA	NA	NA	NA	NA	NA
(2,R1)	<0.01	NA	<0.01	<0.01	<0.01	<0.01	<0.01	<0.01	NA	<0.01	NA	NA	NA	NA	NA	NA
(3,R1)	<0.01	<0.01	NA	<0.01	<0.01	<0.01	<0.01	<0.01	NA	NA	<0.01	NA	NA	NA	NA	NA
(4,R1)	<0.01	<0.01	<0.01	NA	<0.01	<0.01	<0.01	<0.01	NA	NA	NA	<0.01	NA	NA	NA	NA
(5,R1)	<0.01	<0.01	<0.01	<0.01	NA	<0.01	<0.01	<0.01	NA	NA	NA	NA	<0.01	NA	NA	NA
(6,R1)	<0.01	<0.01	<0.01	<0.01	<0.01	NA	<0.01	<0.01	NA	NA	NA	NA	NA	<0.01	NA	NA
(7,R1)	<0.01	<0.01	<0.01	<0.01	<0.01	<0.01	NA	<0.01	NA	NA	NA	NA	NA	NA	<0.01	NA
(8,R1)	<0.01	<0.01	<0.01	<0.01	<0.01	<0.01	<0.01	NA	NA	NA	NA	NA	NA	NA	NA	<0.01
(1,R2)	0.03	NA	NA	NA	NA	NA	NA	NA	NA	<0.01	<0.01	<0.01	<0.01	<0.01	<0.01	<0.01
(2,R2)	NA	0.03	NA	NA	NA	NA	NA	NA	<0.01	NA	<0.01	<0.01	<0.01	<0.01	<0.01	<0.01
(3,R2)	NA	NA	0.03	NA	NA	NA	NA	NA	<0.01	<0.01	NA	<0.01	<0.01	<0.01	<0.01	<0.01
(4,R2)	NA	NA	NA	0.03	NA	NA	NA	NA	<0.01	<0.01	<0.01	NA	<0.01	<0.01	<0.01	<0.01
(5,R2)	NA	NA	NA	NA	0.03	NA	NA	NA	<0.01	<0.01	<0.01	<0.01	NA	<0.01	<0.01	<0.01
(6,R2)	NA	NA	NA	NA	NA	0.03	NA	NA	<0.01	<0.01	<0.01	<0.01	<0.01	NA	<0.01	<0.01
(7,R2)	NA	NA	NA	NA	NA	NA	0.03	NA	<0.01	<0.01	<0.01	<0.01	<0.01	<0.01	NA	<0.01
(8,R2)	NA	NA	NA	NA	NA	NA	NA	0.03	<0.01	<0.01	<0.01	<0.01	<0.01	<0.01	<0.01	NA
SYM/SYM	~	~	~	~	~	~	~	~	~	~	~	~	~	~	~	~
	(1,R1)	(2,R1)	(3,R1)	(4,R1)	(5,R1)	(6,R1)	(7,R1)	(8,R1)	(1,R2)	(2,R2)	(3,R2)	(4,R2)	(5,R2)	(6,R2)	(7,R2)	(8,R2)
(1,R1)	NA	<0.01	<0.01	<0.01	<0.01	<0.01	<0.01	<0.01	0.01	NA	NA	NA	NA	NA	NA	NA
(2,R1)	<0.01	NA	<0.01	<0.01	100	<0.01	<0.01	<0.01	NA	0.01	NA	NA	NA	NA	NA	NA
(3,R1)	<0.01	<0.01	NA	100	<0.01	<0.01	<0.01	<0.01	NA	NA	0.01	NA	NA	NA	NA	NA
(4,R1)	<0.01	<0.01	<0.01	NA	<0.01	<0.01	<0.01	<0.01	NA	NA	NA	0.01	NA	NA	NA	NA
(5,R1)	<0.01	<0.01	<0.01	<0.01	NA	<0.01	<0.01	0.15	NA	NA	NA	NA	0.01	NA	NA	NA
(6,R1)	<0.01	<0.01	<0.01	0.1	<0.01	NA	<0.01	<0.01	NA	NA	NA	NA	NA	0.01	NA	NA
(7,R1)	100	<0.01	<0.01	<0.01	<0.01	<0.01	NA	<0.01	NA	NA	NA	NA	NA	NA	0.01	NA
(8,R1)	0.02	<0.01	<0.01	<0.01	<0.01	<0.01	<0.01	NA	NA	NA	NA	NA	NA	NA	NA	0.01
(1,R2)	<0.01	NA	NA	NA	NA	NA	NA	NA	NA	<0.01	<0.01	<0.01	<0.01	<0.01	<0.01	<0.01
(2,R2)	NA	<0.01	NA	NA	NA	NA	NA	NA	<0.01	NA	<0.01	<0.01	100	<0.01	<0.01	<0.01
(3,R2)	NA	NA	<0.01	NA	NA	NA	NA	NA	<0.01	100	NA	<0.01	<0.01	<0.01	<0.01	<0.01
(4,R2)	NA	NA	NA	<0.01	NA	NA	NA	NA	<0.01	<0.01	<0.01	NA	<0.01	<0.01	<0.01	<0.01
(5,R2)	NA	NA	NA	NA	<0.01	NA	NA	NA	<0.01	<0.01	<0.01	<0.01	NA	<0.01	<0.01	<0.01
(6,R2)	NA	NA	NA	NA	NA	<0.01	NA	NA	<0.01	<0.01	<0.01	<0.01	<0.01	NA	<0.01	100
(7,R2)	NA	NA	NA	NA	NA	NA	<0.01	NA	<0.01	<0.01	<0.01	100	<0.01	<0.01	NA	<0.01
(8,R2)	NA	NA	NA	NA	NA	NA	NA	<0.01	<0.01	<0.01	<0.01	<0.01	<0.01	<0.01	<0.01	NA
ER/ARD	~	~	~	~	~	~	~	~	~	~	~	~	~	~	~	~
	(1,R1)	(2,R1)	(3,R1)	(4,R1)	(5,R1)	(6,R1)	(7,R1)	(8,R1)	(1,R2)	(2,R2)	(3,R2)	(4,R2)	(5,R2)	(6,R2)	(7,R2)	(8,R2)
(1,R1)	NA	<0.01	<0.01	<0.01	<0.01	<0.01	<0.01	<0.01	0.01	NA	NA	NA	NA	NA	NA	NA
(2,R1)	<0.01	NA	<0.01	<0.01	<0.01	<0.01	<0.01	<0.01	NA	0.01	NA	NA	NA	NA	NA	NA
(3,R1)	<0.01	<0.01	NA	<0.01	<0.01	<0.01	<0.01	<0.01	NA	NA	0.01	NA	NA	NA	NA	NA
(4,R1)	<0.01	<0.01	<0.01	NA	<0.01	<0.01	<0.01	<0.01	NA	NA	NA	0.01	NA	NA	NA	NA
(5,R1)	<0.01	<0.01	<0.01	<0.01	NA	<0.01	<0.01	<0.01	NA	NA	NA	NA	0.01	NA	NA	NA
(6,R1)	<0.01	<0.01	<0.01	<0.01	<0.01	NA	<0.01	<0.01	NA	NA	NA	NA	NA	0.01	NA	NA
(7,R1)	<0.01	<0.01	<0.01	<0.01	<0.01	<0.01	NA	<0.01	NA	NA	NA	NA	NA	NA	0.01	NA
(8,R1)	<0.01	<0.01	<0.01	<0.01	<0.01	<0.01	<0.01	NA	NA	NA	NA	NA	NA	NA	NA	0.01
(1,R2)	0.02	NA	NA	NA	NA	NA	NA	NA	NA	<0.01	<0.01	<0.01	<0.01	<0.01	<0.01	<0.01
(2,R2)	NA	0.02	NA	NA	NA	NA	NA	NA	<0.01	NA	<0.01	<0.01	<0.01	<0.01	100	<0.01
(3,R2)	NA	NA	0.02	NA	NA	NA	NA	NA	100	<0.01	NA	<0.01	<0.01	<0.01	<0.01	<0.01
(4,R2)	NA	NA	NA	0.02	NA	NA	NA	NA	<0.01	<0.01	<0.01	NA	<0.01	<0.01	<0.01	<0.01
(5,R2)	NA	NA	NA	NA	0.02	NA	NA	NA	<0.01	<0.01	<0.01	<0.01	NA	<0.01	<0.01	<0.01
(6,R2)	NA	NA	NA	NA	NA	0.02	NA	NA	<0.01	<0.01	<0.01	<0.01	100	NA	<0.01	<0.01
(7,R2)	NA	NA	NA	NA	NA	NA	0.02	NA	<0.01	<0.01	<0.01	<0.01	100	<0.01	NA	<0.01
(8,R2)	NA	NA	NA	NA	NA	NA	NA	0.02	0.02	<0.01	<0.01	<0.01	<0.01	<0.01	<0.01	NA
ARD/ARD	~	~	~	~	~	~	~	~	~	~	~	~	~	~	~	~
	(1,R1)	(2,R1)	(3,R1)	(4,R1)	(5,R1)	(6,R1)	(7,R1)	(8,R1)	(1,R2)	(2,R2)	(3,R2)	(4,R2)	(5,R2)	(6,R2)	(7,R2)	(8,R2)
(1,R1)	NA	<0.01	<0.01	<0.01	<0.01	<0.01	<0.01	<0.01	<0.01	NA	NA	NA	NA	NA	NA	NA
(2,R1)	83.73	NA	<0.01	<0.01	<0.01	<0.01	<0.01	100	NA	<0.01	NA	NA	NA	NA	NA	NA
(3,R1)	100	<0.01	NA	<0.01	<0.01	<0.01	<0.01	<0.01	NA	NA	<0.01	NA	NA	NA	NA	NA
(4,R1)	0.01	0.01	<0.01	NA	<0.01	<0.01	0.01	<0.01	NA	NA	NA	<0.01	NA	NA	NA	NA
(5,R1)	<0.01	<0.01	<0.01	0.12	NA	<0.01	<0.01	<0.01	NA	NA	NA	NA	<0.01	NA	NA	NA
(6,R1)	<0.01	<0.01	<0.01	<0.01	<0.01	NA	<0.01	100	NA	NA	NA	NA	NA	<0.01	NA	NA
(7,R1)	100	<0.01	<0.01	<0.01	<0.01	34.3	NA	17.46	NA	NA	NA	NA	NA	NA	<0.01	NA
(8,R1)	<0.01	<0.01	<0.01	<0.01	<0.01	<0.01	<0.01	NA	NA	NA	NA	NA	NA	NA	NA	<0.01
(1,R2)	<0.01	NA	NA	NA	NA	NA	NA	NA	NA	<0.01	<0.01	<0.01	<0.01	<0.01	<0.01	<0.01
(2,R2)	NA	<0.01	NA	NA	NA	NA	NA	NA	100	NA	24.8	<0.01	<0.01	<0.01	100	<0.01
(3,R2)	NA	NA	<0.01	NA	NA	NA	NA	NA	<0.01	17	NA	<0.01	100	<0.01	99.39	<0.01
(4,R2)	NA	NA	NA	<0.01	NA	NA	NA	NA	<0.01	<0.01	<0.01	NA	<0.01	<0.01	<0.01	<0.01
(5,R2)	NA	NA	NA	NA	<0.01	NA	NA	NA	<0.01	<0.01	<0.01	<0.01	NA	<0.01	<0.01	<0.01
(6,R2)	NA	NA	NA	NA	NA	<0.01	NA	NA	<0.01	<0.01	<0.01	100	<0.01	NA	<0.01	100
(7,R2)	NA	NA	NA	NA	NA	NA	<0.01	NA	100	<0.01	<0.01	<0.01	100	<0.01	NA	<0.01
(8,R2)	NA	NA	NA	NA	NA	NA	NA	<0.01	<0.01	<0.01	<0.01	<0.01	<0.01	0.07	<0.01	NA
	~	~	~	~	~	~	~	~	~	~	~	~	~	~	~	~

### Sheet: Poly&Unknown
No Dual Transitions Allowed
ER	~	~	~	~	~	~	~	~	~	~	~	~	~	~	~	~
	(1,R1)	(2,R1)	(3,R1)	(4,R1)	(5,R1)	(6,R1)	(7,R1)	(8,R1)	!	!	!	!	!	!	!	!
(1,R1)	NA	<0.01	<0.01	NA	<0.01	NA	NA	NA	!	!	!	!	!	!	!	!
(2,R1)	<0.01	NA	NA	<0.01	NA	<0.01	NA	NA	!	!	!	!	!	!	!	!
(3,R1)	<0.01	NA	NA	<0.01	NA	NA	<0.01	NA	!	!	!	!	!	!	!	!
(4,R1)	NA	<0.01	<0.01	NA	NA	NA	NA	<0.01	!	!	!	!	!	!	!	!
(5,R1)	<0.01	NA	NA	NA	NA	<0.01	<0.01	NA	!	!	!	!	!	!	!	!
(6,R1)	NA	<0.01	NA	NA	<0.01	NA	NA	<0.01	!	!	!	!	!	!	!	!
(7,R1)	NA	NA	<0.01	NA	<0.01	NA	NA	<0.01	!	!	!	!	!	!	!	!
(8,R1)	NA	NA	NA	<0.01	NA	<0.01	<0.01	NA	!	!	!	!	!	!	!	!
SYM	~	~	~	~	~	~	~	~	~	~	~	~	~	~	~	~
	(1,R1)	(2,R1)	(3,R1)	(4,R1)	(5,R1)	(6,R1)	(7,R1)	(8,R1)	!	!	!	!	!	!	!	!
(1,R1)	NA	<0.01	<0.01	NA	<0.01	NA	NA	NA	!	!	!	!	!	!	!	!
(2,R1)	<0.01	NA	NA	<0.01	NA	<0.01	NA	NA	!	!	!	!	!	!	!	!
(3,R1)	<0.01	NA	NA	<0.01	NA	NA	<0.01	NA	!	!	!	!	!	!	!	!
(4,R1)	NA	<0.01	<0.01	NA	NA	NA	NA	<0.01	!	!	!	!	!	!	!	!
(5,R1)	<0.01	NA	NA	NA	NA	<0.01	100	NA	!	!	!	!	!	!	!	!
(6,R1)	NA	<0.01	NA	NA	<0.01	NA	NA	<0.01	!	!	!	!	!	!	!	!
(7,R1)	NA	NA	<0.01	NA	100	NA	NA	100	!	!	!	!	!	!	!	!
(8,R1)	NA	NA	NA	<0.01	NA	<0.01	100	NA	!	!	!	!	!	!	!	!
ARD	~	~	~	~	~	~	~	~	~	~	~	~	~	~	~	~
	(1,R1)	(2,R1)	(3,R1)	(4,R1)	(5,R1)	(6,R1)	(7,R1)	(8,R1)	!	!	!	!	!	!	!	!
(1,R1)	NA	<0.01	<0.01	NA	<0.01	NA	NA	NA	!	!	!	!	!	!	!	!
(2,R1)	100	NA	NA	<0.01	NA	<0.01	NA	NA	!	!	!	!	!	!	!	!
(3,R1)	77.5	NA	NA	100	NA	NA	<0.01	NA	!	!	!	!	!	!	!	!
(4,R1)	NA	<0.01	<0.01	NA	NA	NA	NA	<0.01	!	!	!	!	!	!	!	!
(5,R1)	0.07	NA	NA	NA	NA	<0.01	0.12	NA	!	!	!	!	!	!	!	!
(6,R1)	NA	<0.01	NA	NA	<0.01	NA	NA	95.64	!	!	!	!	!	!	!	!
(7,R1)	NA	NA	<0.01	NA	0.1	NA	NA	0.02	!	!	!	!	!	!	!	!
(8,R1)	NA	NA	NA	<0.01	NA	<0.01	<0.01	NA	!	!	!	!	!	!	!	!
ER/ER	~	~	~	~	~	~	~	~	~	~	~	~	~	~	~	~
	(1,R1)	(2,R1)	(3,R1)	(4,R1)	(5,R1)	(6,R1)	(7,R1)	(8,R1)	(1,R2)	(2,R2)	(3,R2)	(4,R2)	(5,R2)	(6,R2)	(7,R2)	(8,R2)
(1,R1)	NA	100	100	NA	100	NA	NA	NA	1.84	NA	NA	NA	NA	NA	NA	NA
(2,R1)	100	NA	NA	100	NA	100	NA	NA	NA	1.84	NA	NA	NA	NA	NA	NA
(3,R1)	100	NA	NA	100	NA	NA	100	NA	NA	NA	1.84	NA	NA	NA	NA	NA
(4,R1)	NA	100	100	NA	NA	NA	NA	100	NA	NA	NA	1.84	NA	NA	NA	NA
(5,R1)	100	NA	NA	NA	NA	100	100	NA	NA	NA	NA	NA	1.84	NA	NA	NA
(6,R1)	NA	100	NA	NA	100	NA	NA	100	NA	NA	NA	NA	NA	1.84	NA	NA
(7,R1)	NA	NA	100	NA	100	NA	NA	100	NA	NA	NA	NA	NA	NA	1.84	NA
(8,R1)	NA	NA	NA	100	NA	100	100	NA	NA	NA	NA	NA	NA	NA	NA	1.84
(1,R2)	<0.01	NA	NA	NA	NA	NA	NA	NA	NA	<0.01	<0.01	NA	<0.01	NA	NA	NA
(2,R2)	NA	<0.01	NA	NA	NA	NA	NA	NA	<0.01	NA	NA	<0.01	NA	<0.01	NA	NA
(3,R2)	NA	NA	<0.01	NA	NA	NA	NA	NA	<0.01	NA	NA	<0.01	NA	NA	<0.01	NA
(4,R2)	NA	NA	NA	<0.01	NA	NA	NA	NA	NA	<0.01	<0.01	NA	NA	NA	NA	<0.01
(5,R2)	NA	NA	NA	NA	<0.01	NA	NA	NA	<0.01	NA	NA	NA	NA	<0.01	<0.01	NA
(6,R2)	NA	NA	NA	NA	NA	<0.01	NA	NA	NA	<0.01	NA	NA	<0.01	NA	NA	<0.01
(7,R2)	NA	NA	NA	NA	NA	NA	<0.01	NA	NA	NA	<0.01	NA	<0.01	NA	NA	<0.01
(8,R2)	NA	NA	NA	NA	NA	NA	NA	<0.01	NA	NA	NA	<0.01	NA	<0.01	<0.01	NA
SYM/SYM	~	~	~	~	~	~	~	~	~	~	~	~	~	~	~	~
	(1,R1)	(2,R1)	(3,R1)	(4,R1)	(5,R1)	(6,R1)	(7,R1)	(8,R1)	(1,R2)	(2,R2)	(3,R2)	(4,R2)	(5,R2)	(6,R2)	(7,R2)	(8,R2)
(1,R1)	NA	<0.01	<0.01	NA	<0.01	NA	NA	NA	<0.01	NA	NA	NA	NA	NA	NA	NA
(2,R1)	<0.01	NA	NA	<0.01	NA	<0.01	NA	NA	NA	<0.01	NA	NA	NA	NA	NA	NA
(3,R1)	<0.01	NA	NA	<0.01	NA	NA	<0.01	NA	NA	NA	<0.01	NA	NA	NA	NA	NA
(4,R1)	NA	<0.01	<0.01	NA	NA	NA	NA	<0.01	NA	NA	NA	<0.01	NA	NA	NA	NA
(5,R1)	<0.01	NA	NA	NA	NA	<0.01	100	NA	NA	NA	NA	NA	<0.01	NA	NA	NA
(6,R1)	NA	<0.01	NA	NA	<0.01	NA	NA	<0.01	NA	NA	NA	NA	NA	<0.01	NA	NA
(7,R1)	NA	NA	<0.01	NA	100	NA	NA	<0.01	NA	NA	NA	NA	NA	NA	<0.01	NA
(8,R1)	NA	NA	NA	<0.01	NA	<0.01	<0.01	NA	NA	NA	NA	NA	NA	NA	NA	<0.01
(1,R2)	0.03	NA	NA	NA	NA	NA	NA	NA	NA	0.01	<0.01	NA	<0.01	NA	NA	NA
(2,R2)	NA	0.03	NA	NA	NA	NA	NA	NA	0.01	NA	NA	100	NA	<0.01	NA	NA
(3,R2)	NA	NA	0.03	NA	NA	NA	NA	NA	<0.01	NA	NA	<0.01	NA	NA	<0.01	NA
(4,R2)	NA	NA	NA	0.03	NA	NA	NA	NA	NA	100	<0.01	NA	NA	NA	NA	100
(5,R2)	NA	NA	NA	NA	0.03	NA	NA	NA	<0.01	NA	NA	NA	NA	<0.01	98.3	NA
(6,R2)	NA	NA	NA	NA	NA	0.03	NA	NA	NA	<0.01	NA	NA	<0.01	NA	NA	<0.01
(7,R2)	NA	NA	NA	NA	NA	NA	0.03	NA	NA	NA	<0.01	NA	98.3	NA	NA	<0.01
(8,R2)	NA	NA	NA	NA	NA	NA	NA	0.03	NA	NA	NA	100	NA	<0.01	<0.01	NA
ER/ARD	~	~	~	~	~	~	~	~	~	~	~	~	~	~	~	~
	(1,R1)	(2,R1)	(3,R1)	(4,R1)	(5,R1)	(6,R1)	(7,R1)	(8,R1)	(1,R2)	(2,R2)	(3,R2)	(4,R2)	(5,R2)	(6,R2)	(7,R2)	(8,R2)
(1,R1)	NA	<0.01	<0.01	NA	<0.01	NA	NA	NA	96.7	NA	NA	NA	NA	NA	NA	NA
(2,R1)	<0.01	NA	NA	<0.01	NA	<0.01	NA	NA	NA	96.7	NA	NA	NA	NA	NA	NA
(3,R1)	<0.01	NA	NA	<0.01	NA	NA	<0.01	NA	NA	NA	96.7	NA	NA	NA	NA	NA
(4,R1)	NA	<0.01	<0.01	NA	NA	NA	NA	<0.01	NA	NA	NA	96.7	NA	NA	NA	NA
(5,R1)	<0.01	NA	NA	NA	NA	<0.01	<0.01	NA	NA	NA	NA	NA	96.7	NA	NA	NA
(6,R1)	NA	<0.01	NA	NA	<0.01	NA	NA	<0.01	NA	NA	NA	NA	NA	96.7	NA	NA
(7,R1)	NA	NA	<0.01	NA	<0.01	NA	NA	<0.01	NA	NA	NA	NA	NA	NA	96.7	NA
(8,R1)	NA	NA	NA	<0.01	NA	<0.01	<0.01	NA	NA	NA	NA	NA	NA	NA	NA	96.7
(1,R2)	<0.01	NA	NA	NA	NA	NA	NA	NA	NA	<0.01	<0.01	NA	<0.01	NA	NA	NA
(2,R2)	NA	<0.01	NA	NA	NA	NA	NA	NA	100	NA	NA	<0.01	NA	38.37	NA	NA
(3,R2)	NA	NA	<0.01	NA	NA	NA	NA	NA	18.1	NA	NA	7.16	NA	NA	8.72	NA
(4,R2)	NA	NA	NA	<0.01	NA	NA	NA	NA	NA	<0.01	<0.01	NA	NA	NA	NA	<0.01
(5,R2)	NA	NA	NA	NA	<0.01	NA	NA	NA	0.07	NA	NA	NA	NA	<0.01	0.09	NA
(6,R2)	NA	NA	NA	NA	NA	<0.01	NA	NA	NA	61.5	NA	NA	8.46	NA	NA	99.88
(7,R2)	NA	NA	NA	NA	NA	NA	<0.01	NA	NA	NA	0.01	NA	0.06	NA	NA	0.01
(8,R2)	NA	NA	NA	NA	NA	NA	NA	<0.01	NA	NA	NA	<0.01	NA	<0.01	<0.01	NA
ARD/ARD	~	~	~	~	~	~	~	~	~	~	~	~	~	~	~	~
	(1,R1)	(2,R1)	(3,R1)	(4,R1)	(5,R1)	(6,R1)	(7,R1)	(8,R1)	(1,R2)	(2,R2)	(3,R2)	(4,R2)	(5,R2)	(6,R2)	(7,R2)	(8,R2)
(1,R1)	NA	<0.01	<0.01	NA	<0.01	NA	NA	NA	<0.01	NA	NA	NA	NA	NA	NA	NA
(2,R1)	100	NA	NA	<0.01	NA	<0.01	NA	NA	NA	<0.01	NA	NA	NA	NA	NA	NA
(3,R1)	5.27	NA	NA	<0.01	NA	NA	100	NA	NA	NA	<0.01	NA	NA	NA	NA	NA
(4,R1)	NA	<0.01	<0.01	NA	NA	NA	NA	<0.01	NA	NA	NA	<0.01	NA	NA	NA	NA
(5,R1)	100	NA	NA	NA	NA	<0.01	<0.01	NA	NA	NA	NA	NA	<0.01	NA	NA	NA
(6,R1)	NA	100	NA	NA	100	NA	NA	<0.01	NA	NA	NA	NA	NA	<0.01	NA	NA
(7,R1)	NA	NA	<0.01	NA	0.26	NA	NA	<0.01	NA	NA	NA	NA	NA	NA	<0.01	NA
(8,R1)	NA	NA	NA	<0.01	NA	0.02	<0.01	NA	NA	NA	NA	NA	NA	NA	NA	<0.01
(1,R2)	<0.01	NA	NA	NA	NA	NA	NA	NA	NA	<0.01	<0.01	NA	<0.01	NA	NA	NA
(2,R2)	NA	<0.01	NA	NA	NA	NA	NA	NA	<0.01	NA	NA	<0.01	NA	1.47	NA	NA
(3,R2)	NA	NA	<0.01	NA	NA	NA	NA	NA	<0.01	NA	NA	<0.01	NA	NA	100	NA
(4,R2)	NA	NA	NA	<0.01	NA	NA	NA	NA	NA	<0.01	<0.01	NA	NA	NA	NA	0.06
(5,R2)	NA	NA	NA	NA	<0.01	NA	NA	NA	<0.01	NA	NA	NA	NA	0.02	<0.01	NA
(6,R2)	NA	NA	NA	NA	NA	<0.01	NA	NA	NA	100	NA	NA	1.57	NA	NA	1.55
(7,R2)	NA	NA	NA	NA	NA	NA	<0.01	NA	NA	NA	<0.01	NA	0.1	NA	NA	<0.01
(8,R2)	NA	NA	NA	NA	NA	NA	NA	<0.01	NA	NA	NA	<0.01	NA	<0.01	<0.01	NA
Dual Transitions Allowed
ER	~	~	~	~	~	~	~	~	~	~	~	~	~	~	~	~
	(1,R1)	(2,R1)	(3,R1)	(4,R1)	(5,R1)	(6,R1)	(7,R1)	(8,R1)	!	!	!	!	!	!	!	!
(1,R1)	NA	<0.01	<0.01	<0.01	<0.01	<0.01	<0.01	<0.01	!	!	!	!	!	!	!	!
(2,R1)	<0.01	NA	<0.01	<0.01	<0.01	<0.01	<0.01	<0.01	!	!	!	!	!	!	!	!
(3,R1)	<0.01	<0.01	NA	<0.01	<0.01	<0.01	<0.01	<0.01	!	!	!	!	!	!	!	!
(4,R1)	<0.01	<0.01	<0.01	NA	<0.01	<0.01	<0.01	<0.01	!	!	!	!	!	!	!	!
(5,R1)	<0.01	<0.01	<0.01	<0.01	NA	<0.01	<0.01	<0.01	!	!	!	!	!	!	!	!
(6,R1)	<0.01	<0.01	<0.01	<0.01	<0.01	NA	<0.01	<0.01	!	!	!	!	!	!	!	!
(7,R1)	<0.01	<0.01	<0.01	<0.01	<0.01	<0.01	NA	<0.01	!	!	!	!	!	!	!	!
(8,R1)	<0.01	<0.01	<0.01	<0.01	<0.01	<0.01	<0.01	NA	!	!	!	!	!	!	!	!
SYM	~	~	~	~	~	~	~	~	~	~	~	~	~	~	~	~
	(1,R1)	(2,R1)	(3,R1)	(4,R1)	(5,R1)	(6,R1)	(7,R1)	(8,R1)	!	!	!	!	!	!	!	!
(1,R1)	NA	<0.01	<0.01	<0.01	<0.01	<0.01	0.06	<0.01	!	!	!	!	!	!	!	!
(2,R1)	<0.01	NA	<0.01	24.67	100	100	58.47	33.85	!	!	!	!	!	!	!	!
(3,R1)	<0.01	89.9	NA	14.03	100	17.51	30.65	100	!	!	!	!	!	!	!	!
(4,R1)	<0.01	<0.01	<0.01	NA	<0.01	<0.01	<0.01	<0.01	!	!	!	!	!	!	!	!
(5,R1)	<0.01	<0.01	<0.01	<0.01	NA	0.07	<0.01	<0.01	!	!	!	!	!	!	!	!
(6,R1)	24.67	<0.01	100	<0.01	100	NA	62.56	4.11	!	!	!	!	!	!	!	!
(7,R1)	14.03	<0.01	<0.01	<0.01	0.06	<0.01	NA	<0.01	!	!	!	!	!	!	!	!
(8,R1)	<0.01	<0.01	<0.01	<0.01	<0.01	<0.01	<0.01	NA	!	!	!	!	!	!	!	!
ARD	~	~	~	~	~	~	~	~	~	~	~	~	~	~	~	~
	(1,R1)	(2,R1)	(3,R1)	(4,R1)	(5,R1)	(6,R1)	(7,R1)	(8,R1)	!	!	!	!	!	!	!	!
(1,R1)	NA	<0.01	<0.01	<0.01	0.43	<0.01	<0.01	<0.01	!	!	!	!	!	!	!	!
(2,R1)	<0.01	NA	<0.01	<0.01	99.72	<0.01	100	<0.01	!	!	!	!	!	!	!	!
(3,R1)	<0.01	100	NA	<0.01	<0.01	<0.01	33.72	51.36	!	!	!	!	!	!	!	!
(4,R1)	<0.01	<0.01	<0.01	NA	<0.01	<0.01	<0.01	<0.01	!	!	!	!	!	!	!	!
(5,R1)	100	0.03	<0.01	<0.01	NA	<0.01	0.02	<0.01	!	!	!	!	!	!	!	!
(6,R1)	100	100	100	54.84	100	NA	100	100	!	!	!	!	!	!	!	!
(7,R1)	0.02	<0.01	0.01	<0.01	<0.01	0.02	NA	<0.01	!	!	!	!	!	!	!	!
(8,R1)	<0.01	<0.01	<0.01	<0.01	<0.01	<0.01	<0.01	NA	!	!	!	!	!	!	!	!
ER/ER	~	~	~	~	~	~	~	~	~	~	~	~	~	~	~	~
	(1,R1)	(2,R1)	(3,R1)	(4,R1)	(5,R1)	(6,R1)	(7,R1)	(8,R1)	(1,R2)	(2,R2)	(3,R2)	(4,R2)	(5,R2)	(6,R2)	(7,R2)	(8,R2)
(1,R1)	NA	<0.01	<0.01	<0.01	<0.01	<0.01	<0.01	<0.01	<0.01	NA	NA	NA	NA	NA	NA	NA
(2,R1)	<0.01	NA	<0.01	<0.01	<0.01	<0.01	<0.01	<0.01	NA	<0.01	NA	NA	NA	NA	NA	NA
(3,R1)	<0.01	<0.01	NA	<0.01	<0.01	<0.01	<0.01	<0.01	NA	NA	<0.01	NA	NA	NA	NA	NA
(4,R1)	<0.01	<0.01	<0.01	NA	<0.01	<0.01	<0.01	<0.01	NA	NA	NA	<0.01	NA	NA	NA	NA
(5,R1)	<0.01	<0.01	<0.01	<0.01	NA	<0.01	<0.01	<0.01	NA	NA	NA	NA	<0.01	NA	NA	NA
(6,R1)	<0.01	<0.01	<0.01	<0.01	<0.01	NA	<0.01	<0.01	NA	NA	NA	NA	NA	<0.01	NA	NA
(7,R1)	<0.01	<0.01	<0.01	<0.01	<0.01	<0.01	NA	<0.01	NA	NA	NA	NA	NA	NA	<0.01	NA
(8,R1)	<0.01	<0.01	<0.01	<0.01	<0.01	<0.01	<0.01	NA	NA	NA	NA	NA	NA	NA	NA	<0.01
(1,R2)	0.02	NA	NA	NA	NA	NA	NA	NA	NA	<0.01	<0.01	<0.01	<0.01	<0.01	<0.01	<0.01
(2,R2)	NA	0.02	NA	NA	NA	NA	NA	NA	<0.01	NA	<0.01	<0.01	<0.01	<0.01	<0.01	<0.01
(3,R2)	NA	NA	0.02	NA	NA	NA	NA	NA	<0.01	<0.01	NA	<0.01	<0.01	<0.01	<0.01	<0.01
(4,R2)	NA	NA	NA	0.02	NA	NA	NA	NA	<0.01	<0.01	<0.01	NA	<0.01	<0.01	<0.01	<0.01
(5,R2)	NA	NA	NA	NA	0.02	NA	NA	NA	<0.01	<0.01	<0.01	<0.01	NA	<0.01	<0.01	<0.01
(6,R2)	NA	NA	NA	NA	NA	0.02	NA	NA	<0.01	<0.01	<0.01	<0.01	<0.01	NA	<0.01	<0.01
(7,R2)	NA	NA	NA	NA	NA	NA	0.02	NA	<0.01	<0.01	<0.01	<0.01	<0.01	<0.01	NA	<0.01
(8,R2)	NA	NA	NA	NA	NA	NA	NA	0.02	<0.01	<0.01	<0.01	<0.01	<0.01	<0.01	<0.01	NA
SYM/SYM	~	~	~	~	~	~	~	~	~	~	~	~	~	~	~	~
	(1,R1)	(2,R1)	(3,R1)	(4,R1)	(5,R1)	(6,R1)	(7,R1)	(8,R1)	(1,R2)	(2,R2)	(3,R2)	(4,R2)	(5,R2)	(6,R2)	(7,R2)	(8,R2)
(1,R1)	NA	<0.01	<0.01	<0.01	<0.01	<0.01	0.26	<0.01	<0.01	NA	NA	NA	NA	NA	NA	NA
(2,R1)	<0.01	NA	<0.01	<0.01	0.16	<0.01	<0.01	<0.01	NA	<0.01	NA	NA	NA	NA	NA	NA
(3,R1)	<0.01	100	NA	18.02	100	100	<0.01	<0.01	NA	NA	<0.01	NA	NA	NA	NA	NA
(4,R1)	<0.01	<0.01	<0.01	NA	<0.01	<0.01	<0.01	0.05	NA	NA	NA	<0.01	NA	NA	NA	NA
(5,R1)	<0.01	0.05	<0.01	<0.01	NA	<0.01	<0.01	<0.01	NA	NA	NA	NA	<0.01	NA	NA	NA
(6,R1)	<0.01	100	<0.01	<0.01	<0.01	NA	<0.01	<0.01	NA	NA	NA	NA	NA	<0.01	NA	NA
(7,R1)	18.02	0.01	<0.01	<0.01	<0.01	0.01	NA	<0.01	NA	NA	NA	NA	NA	NA	<0.01	NA
(8,R1)	<0.01	<0.01	<0.01	<0.01	<0.01	<0.01	<0.01	NA	NA	NA	NA	NA	NA	NA	NA	<0.01
(1,R2)	<0.01	NA	NA	NA	NA	NA	NA	NA	NA	<0.01	<0.01	<0.01	<0.01	<0.01	<0.01	<0.01
(2,R2)	NA	<0.01	NA	NA	NA	NA	NA	NA	<0.01	NA	<0.01	<0.01	<0.01	<0.01	<0.01	0.26
(3,R2)	NA	NA	<0.01	NA	NA	NA	NA	NA	<0.01	<0.01	NA	0.19	100	<0.01	<0.01	<0.01
(4,R2)	NA	NA	NA	<0.01	NA	NA	NA	NA	<0.01	<0.01	<0.01	NA	<0.01	<0.01	<0.01	<0.01
(5,R2)	NA	NA	NA	NA	<0.01	NA	NA	NA	<0.01	0.2	<0.01	<0.01	NA	<0.01	<0.01	<0.01
(6,R2)	NA	NA	NA	NA	NA	<0.01	NA	NA	<0.01	<0.01	100	<0.01	<0.01	NA	<0.01	<0.01
(7,R2)	NA	NA	NA	NA	NA	NA	<0.01	NA	0.19	<0.01	<0.01	<0.01	<0.01	<0.01	NA	<0.01
(8,R2)	NA	NA	NA	NA	NA	NA	NA	<0.01	0.02	<0.01	<0.01	<0.01	<0.01	<0.01	<0.01	NA
ER/ARD	~	~	~	~	~	~	~	~	~	~	~	~	~	~	~	~
	(1,R1)	(2,R1)	(3,R1)	(4,R1)	(5,R1)	(6,R1)	(7,R1)	(8,R1)	(1,R2)	(2,R2)	(3,R2)	(4,R2)	(5,R2)	(6,R2)	(7,R2)	(8,R2)
(1,R1)	NA	<0.01	<0.01	<0.01	<0.01	<0.01	<0.01	<0.01	0.53	NA	NA	NA	NA	NA	NA	NA
(2,R1)	<0.01	NA	<0.01	<0.01	<0.01	<0.01	<0.01	<0.01	NA	0.53	NA	NA	NA	NA	NA	NA
(3,R1)	<0.01	<0.01	NA	<0.01	<0.01	<0.01	<0.01	<0.01	NA	NA	0.53	NA	NA	NA	NA	NA
(4,R1)	<0.01	<0.01	<0.01	NA	<0.01	<0.01	<0.01	<0.01	NA	NA	NA	0.53	NA	NA	NA	NA
(5,R1)	<0.01	<0.01	<0.01	<0.01	NA	<0.01	<0.01	<0.01	NA	NA	NA	NA	0.53	NA	NA	NA
(6,R1)	<0.01	<0.01	<0.01	<0.01	<0.01	NA	<0.01	<0.01	NA	NA	NA	NA	NA	0.53	NA	NA
(7,R1)	<0.01	<0.01	<0.01	<0.01	<0.01	<0.01	NA	<0.01	NA	NA	NA	NA	NA	NA	0.53	NA
(8,R1)	<0.01	<0.01	<0.01	<0.01	<0.01	<0.01	<0.01	NA	NA	NA	NA	NA	NA	NA	NA	0.53
(1,R2)	100	NA	NA	NA	NA	NA	NA	NA	NA	<0.01	0.02	<0.01	0.66	<0.01	0.35	<0.01
(2,R2)	NA	100	NA	NA	NA	NA	NA	NA	5.24	NA	<0.01	0.32	<0.01	<0.01	<0.01	1.86
(3,R2)	NA	NA	100	NA	NA	NA	NA	NA	<0.01	98.86	NA	<0.01	<0.01	<0.01	<0.01	<0.01
(4,R2)	NA	NA	NA	100	NA	NA	NA	NA	<0.01	<0.01	<0.01	NA	<0.01	<0.01	<0.01	0.42
(5,R2)	NA	NA	NA	NA	100	NA	NA	NA	100	<0.01	0.99	<0.01	NA	<0.01	100	<0.01
(6,R2)	NA	NA	NA	NA	NA	100	NA	NA	<0.01	100	100	<0.01	<0.01	NA	<0.01	<0.01
(7,R2)	NA	NA	NA	NA	NA	NA	100	NA	95.76	<0.01	0.85	<0.01	89.44	<0.01	NA	<0.01
(8,R2)	NA	NA	NA	NA	NA	NA	NA	100	<0.01	<0.01	0.18	<0.01	<0.01	<0.01	<0.01	NA
ARD/ARD	~	~	~	~	~	~	~	~	~	~	~	~	~	~	~	~
	(1,R1)	(2,R1)	(3,R1)	(4,R1)	(5,R1)	(6,R1)	(7,R1)	(8,R1)	(1,R2)	(2,R2)	(3,R2)	(4,R2)	(5,R2)	(6,R2)	(7,R2)	(8,R2)
(1,R1)	NA	<0.01	<0.01	<0.01	<0.01	<0.01	<0.01	<0.01	<0.01	NA	NA	NA	NA	NA	NA	NA
(2,R1)	<0.01	NA	<0.01	<0.01	0.06	<0.01	0.1	<0.01	NA	<0.01	NA	NA	NA	NA	NA	NA
(3,R1)	<0.01	<0.01	NA	14.84	<0.01	<0.01	<0.01	50.93	NA	NA	<0.01	NA	NA	NA	NA	NA
(4,R1)	<0.01	<0.01	<0.01	NA	<0.01	<0.01	<0.01	<0.01	NA	NA	NA	<0.01	NA	NA	NA	NA
(5,R1)	<0.01	<0.01	0.03	<0.01	NA	0.02	<0.01	0.06	NA	NA	NA	NA	<0.01	NA	NA	NA
(6,R1)	<0.01	<0.01	<0.01	100	<0.01	NA	<0.01	57.19	NA	NA	NA	NA	NA	<0.01	NA	NA
(7,R1)	100	<0.01	<0.01	<0.01	<0.01	<0.01	NA	<0.01	NA	NA	NA	NA	NA	NA	<0.01	NA
(8,R1)	0.01	<0.01	<0.01	<0.01	<0.01	<0.01	0.01	NA	NA	NA	NA	NA	NA	NA	NA	<0.01
(1,R2)	<0.01	NA	NA	NA	NA	NA	NA	NA	NA	<0.01	<0.01	<0.01	3.78	<0.01	<0.01	<0.01
(2,R2)	NA	<0.01	NA	NA	NA	NA	NA	NA	<0.01	NA	<0.01	<0.01	<0.01	<0.01	<0.01	0.02
(3,R2)	NA	NA	<0.01	NA	NA	NA	NA	NA	<0.01	100	NA	<0.01	<0.01	<0.01	<0.01	<0.01
(4,R2)	NA	NA	NA	<0.01	NA	NA	NA	NA	<0.01	<0.01	<0.01	NA	<0.01	<0.01	<0.01	0.07
(5,R2)	NA	NA	NA	NA	<0.01	NA	NA	NA	100	<0.01	<0.01	<0.01	NA	<0.01	67.61	<0.01
(6,R2)	NA	NA	NA	NA	NA	<0.01	NA	NA	<0.01	<0.01	<0.01	<0.01	<0.01	NA	98.3	<0.01
(7,R2)	NA	NA	NA	NA	NA	NA	<0.01	NA	73.53	<0.01	<0.01	<0.01	<0.01	<0.01	NA	<0.01
(8,R2)	NA	NA	NA	NA	NA	NA	NA	<0.01	<0.01	<0.01	<0.01	<0.01	<0.01	<0.01	<0.01	NA
	~	~	~	~	~	~	~	~	~	~	~	~	~	~	~	~
